# Protein-glass microenvironments define electron transfer vulnerability in Leigh syndrome

**DOI:** 10.64898/2026.06.04.730076

**Authors:** Ji-Yong Sung, Jae-Ho Cheong

**Author notes:** Corresponding authors: **Ji-Yong Sung, Ph.D.**, Department of Neurosurgery, Seoul National University Bundang Hospital, Seoul National University College of Medicine, Seongnam-si, Republic of Korea **Jae-Ho Cheong, Ph.D., M.D.**, Department of Surgery, Yonsei University College of Medicine, Seoul 03722, Republic of Korea.

## Abstract

Leigh syndrome is the most common pediatric mitochondrial encephalopathy, yet the physical mechanisms linking diverse pathogenic mutations to respiratory-chain failure remain poorly understood. Here we show that Leigh syndrome mutations are not randomly distributed within human mitochondrial Complex I but are preferentially enriched near the electron-transfer axis connecting flavin mononucleotide and iron–sulfur cofactors. By integrating structural mutation mapping with residue-level free-volume analysis, packing-density measurements, and a protein glass index (PGI), we identify a distinct class of mutation-associated microenvironments characterized by reduced free volume, elevated packing density, and increased structural constraint. These protein-glass-like microenvironments were associated with elevated reorganization-energy proxies and increased transport vulnerability. Structure-informed Marcus analyses further identified a dominant bottleneck that was primarily associated with reduced electronic coupling arising from donor–acceptor separation, while local microenvironmental constraints further amplified transport sensitivity.

Structure-informed Marcus analyses identify the emergence of a dominant kinetic bottleneck within the iron–sulfur cluster network, and a Lindblad-based open quantum transport model indicates that local microenvironmental perturbations can propagate into network-level transport efficiency across the Complex I redox chain. Notably, pathogenic mutations preferentially accumulate in structural neighborhoods that are intrinsically sensitive to electron-transfer perturbation, suggesting that disease-associated variants may amplify pre-existing transport vulnerabilities embedded within the protein architecture. Collectively, our findings suggest a structural-energetic link between mutation landscapes, local protein-glass-like organization, and mitochondrial electron transport. We propose that Leigh syndrome can be viewed, in part, through a protein-glass lens in which pathogenic mutations preferentially map to structural-energy landscapes surrounding redox cofactors that are predicted to be vulnerableto electron-transfer perturbations. This framework provides a physical perspective for understanding genotype-to-phenotype convergence in mitochondrial disease and identifies local protein-glass analogous microenvironments as previously unrecognized determinants of respiratory-chain dysfunction.
