## Supplementary Table2 for "Protein-glass microenvironments define electron transfer vulnerability in Leigh syndrome"

chain	resid	resname	n_atoms	x	y	z	redox_label
A	501	SF4	8	206.82687	147.5945	352.46765	SF4_A_501
A	502	FMN	31	208.79128	141.28572	364.10516	FMN_A_502
B	301	SF4	8	199.73749	163.00426	314.28098	SF4_B_301
B	302	SF4	8	207.17664	164.6119	305.7226	SF4_B_302
C	301	SF4	8	215.17548	168.58975	295.29877	SF4_C_301
M	801	SF4	8	203.57225	159.7725	330.73672	SF4_M_801
M	802	SF4	8	200.71925	161.94374	342.12512	SF4_M_802
M	803	FES	4	213.286	159.54175	347.18027	FES_M_803
O	301	FES	4	196.43199	130.04326	359.2445	FES_O_301
